# Dual transposon sequencing (Dual Tn-seq) to probe genome-wide genetic interactions

**DOI:** 10.1101/2024.09.24.614635

**Authors:** Justin J. Zik, Morgan N. Price, Adam P. Arkin, Adam M. Deutschbauer, Lok-To Sham

**Affiliations:** Infectious Diseases Translational Research Programme and Department of Microbiology and Immunology, Yong Loo Lin School of Medicine, National University of Singapore, Singapore; Environmental Genomics and Systems Biology Division, Lawrence Berkeley National Laboratory, Berkeley, CA 94720, USA; Department of Bioengineering, University of California, Berkeley, Berkeley, CA 94720, USA; Department of Plant and Microbial Biology, University of California, Berkeley, CA 94720, USA

**Keywords:** Functional genomics, *Streptococcus pneumoniae*, genetic interactions, CTP synthesis, peptidoglycan synthesis, nucleotide transport, transposon sequencing

## Abstract

Understanding gene function on a genome-wide scale is a fundamental goal in biology. With the advent of next-generation sequencing, high-throughput methods such as transposon sequencing (Tn- seq) were developed to measure fitness of single deletion mutants en masse. Nevertheless, gene redundancy complicates these approaches, as inactivating genes individually may not produce discernable phenotypes. Here, we report Dual Tn-seq, a technique for simultaneously assaying fitness of a comprehensive pool of double mutants. Dual Tn-seq couples random barcode transposon-site sequencing (RB Tn-seq) with the Cre-*lox* system, allowing us to determine the fitness of ≈68% of all possible double mutant combinations in the human pathogen *Streptococcus pneumoniae*. Genetic interactions identified from ≈1.4 billion double mutants uncovered new avenues in widely conserved biochemical pathways, exemplified by the discovery of a new CTP synthase and a regulator of peptidoglycan biosynthesis. Since Dual Tn-seq has very few requirements, it can be readily adapted to diverse organisms.
