## Supplementary material for "Dual transposon sequencing (Dual Tn-seq) to probe genome-wide genetic interactions": Table S2

### Sheet: Sheet1
::RBloxErm (strain)	::RBloxSpec (transformed amplicon)	Test Transformation Efficiency	Control Transformation Efficiency	Test/Control	readRatio (dual-tnseq)	zStrains (dual-tnseq)	Phenotype
spd_1145	spd_0648	0	1.4	0	0	-7.44674	Synthetic Lethal
spd_0442	spd_0310	0	0.85	0	0	-6.97771	Synthetic Lethal
spd_0412	spd_1923	0	0.676471	0	0	-7.16157	Synthetic Lethal
spd_0168	spd_0437	0	0.85	0	0.003755	-13.1281	Synthetic Lethal
spd_1025	spd_0985	0.016	1.76471	0.00906667	0	-4.9232	Synthetic Lethal
spd_0027	spd_1794	0	0.823529	0	0.008858	-7.138	Synthetic Lethal
spd_0429	spd_0077	0	0.8	0	0.012853	-7.71855	Synthetic Lethal
spd_0910	spd_1087	0	3	0	0	-3.58914	Synthetic Lethal
spd_1671	spd_1099	0	2.52941	0	0	-3.61609	Synthetic Lethal
spd_0336	spd_1821	0	2.64706	0	0.051128	-7.95631	Synthetic Lethal
spd_1764	spd_0967	0	0.941176	0	0	-2.99891	Synthetic Lethal
spd_1326	spd_1934	0	3.25581	0	0.039385	-3.99584	Synthetic Lethal
spd_1326	spd_0661	0	1.06977	0	0.079873	-4.60002	Synthetic Lethal
spd_1225	spd_1422	0	0.676471	0	0.114912	-5.01038	Synthetic Lethal
spd_1297*	spd_1422	0	0.823529	0	0.234715	-2.77057	Synthetic Lethal
spd_0411	spd_1923	0.714286	0.882353	0.809524	0	-3.38325	Small Colony
spd_0904	spd_0648	0.142553	2.66667	0.0534574	0	-3.47307	Small Colony
spd_0377	spd_1668	1.22222	1.17647	1.03889	0	-3.33975	Small Colony
spd_0751	spd_1668	1.43478	1.17647	1.21957	0	-2.96325	Small Colony
spd_0900	spd_1668	1.36364	1.17647	1.15909	0	-2.48303	Small Colony
spd_0064	spd_1050	1.85714	3.65	0.508806	0	-7.9425	Non-lethal
spd_0793	spd_0833	1.33333	1.175	1.13475	0	-3.13996	Non-lethal
spd_0087	spd_1643	1.21429	1.35	0.899471	0	-3.16299	Non-lethal
spd_0064	spd_0070	0.384615	1.79412	0.214376	0.029701	-10.1482	Non-lethal
spd_0417	spd_0662	1.06897	2.225	0.480434	0	-3.16411	Non-lethal
spd_0948	spd_1717	0.108108	0.338028	0.31982	0	-3.84225	Non-lethal
spd_0535	spd_0967	1.65455	2	0.827273	0.026666	-6.57967	Non-lethal
spd_0946	spd_1717	0.055	0.0930233	0.59125	0	-3.72755	Non-lethal
spd_1836	spd_1081	0.670588	1.48148	0.452647	0	-2.97635	Non-lethal
spd_0701	spd_0672	1.81818	2.59259	0.701299	0.023739	-4.46988	Non-lethal
spd_0918	spd_1717	0.0217391	0.0588235	0.369565	0	-3.32475	Non-lethal
spd_0187	spd_0930	0.6875	0.725	0.948276	0	-3.06103	Non-lethal
spd_0289	spd_0301	0.912281	1.35294	0.674294	0.071556	-8.43255	Non-lethal
spd_1243	spd_0053	0.896552	1.11111	0.806897	0	-2.79819	Non-lethal
spd_1274	spd_1844	0.923077	1.58824	0.581197	0	-2.48695	Non-lethal
spd_0700	spd_1900	0.684211	1.76471	0.387719	0.083046	-6.1024	Non-lethal
spd_1230	spd_1912	0.659341	1.76471	0.373626	0.126243	-7.76447	Non-lethal
spd_0700	spd_0150	1	0.529412	1.88889	0	-2.56849	Non-lethal
spd_0700	spd_0894	4.0678	3.05556	1.33128	0.083179	-4.73328	Non-lethal
spd_1011	spd_1717	0.1	0.0588235	1.7	0	-2.29935	Non-lethal
spd_0006	spd_0767	1.4	1.11111	1.26	0.118562	-6.26176	Non-lethal
spd_0190	spd_0571	0.5	0.470588	1.0625	0.047447	-3.05565	Non-lethal
spd_0006	spd_0703	1.6	1.11111	1.44	0.073958	-4.14503	Non-lethal
spd_1240	spd_1954	1	0.470588	2.125	0.052856	-2.94659	Non-lethal
spd_1169	spd_1717	0.0285714	0.0930233	0.307143	0.09128	-4.02143	Non-lethal
spd_0007	spd_1002	1.8	2.5	0.72	0.086433	-3.29402	Non-lethal
spd_0006	spd_1030	2.72727	4.22222	0.645933	0.158134	-4.97982	Non-lethal
spd_0924	spd_1667	1	0.823529	1.21429	0.082673	-3.01605	Non-lethal
spd_1018	spd_1717	0.116667	0.0930233	1.25417	0.167396	-4.97531	Non-lethal
spd_0043	spd_0912	1.14286	2.29412	0.498168	0.08026	-2.86817	Non-lethal
spd_0043	spd_0912	1.14286	2.29412	0.498168	0.08026	-2.86817	Non-lethal
spd_0372	spd_0812	1.4	4.05556	0.345205	0.088669	-3.05548	Non-lethal
spd_0006	spd_0677	1.8	0.876543	2.05352	0.125761	-3.54308	Non-lethal
spd_0310	spd_1098	0.685714	0.882353	0.777143	0.087732	-2.6842	Non-lethal
spd_2024	spd_0816	1.95876	4.5679	0.42881	0.103412	-2.81629	Non-lethal
spd_1011	spd_0310	0.147368	1.60494	0.0918219	0.18196	-3.92911	Non-lethal
spd_1044	spd_1904	1.25	1.29412	0.965909	0.122603	-2.70448	Non-lethal
spd_0004	spd_0724	2.8	2.5	1.12	0.157432	-3.21309	Non-lethal
spd_0064	spd_0724	1.33333	2.5	0.533333	0.262026	-4.36924	Non-lethal
spd_0904	spd_1899	1.92593	1.82353	1.05615	0.124769	-2.26105	Non-lethal
spd_0009	spd_1842	1.125	3.22222	0.349138	0.150904	-2.26506	Non-lethal
spd_0737	spd_1937	2.30435	1.73529	1.32793	0.161801	-2.3654	Non-lethal
spd_1979	spd_1099	1.06897	2.52941	0.422614	0.228134	-3.15111	Non-lethal
spd_0556	spd_0133	0.882353	1.69014	0.522059	0.212949	-2.62534	Non-lethal
spd_1171	spd_1763	0.461538	0.370588	1.24542	0.195068	-2.3828	Non-lethal
spd_0641	spd_2058	0.45	0.7	0.642857	0.345525	-3.97625	Non-lethal
spd_0420	spd_0985	2.57143	1.52941	1.68132	0.36599	-3.301	Non-lethal
spd_1202	spd_1667	0.894737	1.16667	0.766917	0.254813	-2.35521	Non-lethal
spd_0910	spd_1755	1.1	1.17647	0.935	0.304679	-2.67335	Non-lethal
spd_1381	spd_1664	0.913043	0.882353	1.03478	0.356994	-2.84922	Non-lethal
spd_0404	spd_1604	0.372549	0.470588	0.791667	0.363218	-2.75086	Non-lethal
spd_0519	spd_1440	1.50877	0.970588	1.55449	0.481883	-3.23052	Non-lethal
spd_0969	spd_1776	0.8	0.529412	1.51111	0.334715	-2.21065	Non-lethal
spd_1113	spd_1562	2.34615	1.82353	1.2866	0.382019	-2.35339	Non-lethal
spd_1442	spd_1945	0.868852	0.441176	1.9694	0.550729	-2.95621	Non-lethal
spd_0301	spd_0967	1.13333	0.941176	1.20417	0.39107	-2.15856	Non-lethal
spd_1599	spd_1855	1.3	1.23529	1.05238	0.484929	-2.34065	Non-lethal
spd_0260	spd_0584	0.435897	0.470588	0.926282	0.378208	-1.80729	Non-lethal
spd_0096	spd_0812	1.33333	2.35294	0.566667	0.482434	-2.25684	Non-lethal
spd_0697	spd_1723	0.823529	0.705882	1.16667	0.515174	-2.08978	Non-lethal
spd_0064	spd_1668	2.93333	2.22222	1.32	0.357729	-1.54166	Non-lethal
spd_1086	spd_1564	2	1.20588	1.65854	0.485212	-1.81597	Non-lethal
spd_0064	spd_1111	2.53333	1.7284	1.46571	0.565911	-2.14298	Non-lethal
spd_0294	spd_0828	1.57143	1.5	1.04762	0.627854	-2.19008	Non-lethal
spd_1258	spd_0496	1.14286	0.8	1.42857	0.586653	-1.97842	Non-lethal
spd_1342	spd_1608	1.79487	4.16667	0.430769	0.580586	-1.89326	Non-lethal
spd_0897	spd_1983	0.204545	0.411765	0.496753	0.50556	-1.61415	Non-lethal
spd_0055	spd_0797	1.01786	1	1.01786	0.541622	-1.70001	Non-lethal
spd_0982	spd_0301	1.14035	1.85185	0.615789	0.733769	-2.18811	Non-lethal
spd_0027	spd_1144	0.5125	0.370588	1.38294	0.637343	-1.8853	Non-lethal
spd_1796	spd_0572	0.863636	1	0.863636	0.740784	-2.05206	Non-lethal
spd_0606	spd_1757	0.26087	0.223529	1.16705	0.624448	-1.45614	Non-lethal
spd_0265	spd_0806	0.977273	1.14706	0.851981	0.45025	-0.976828	Non-lethal
spd_1446	spd_1864	1.09259	1.26471	0.86391	0.552179	-1.17422	Non-lethal
spd_0561	spd_1908	1.54348	1.6	0.964674	0.627191	-1.29605	Non-lethal
spd_1796	spd_1037	0.0190476	0.0823529	0.231293	0.923708	-1.88729	Non-lethal
spd_0292	spd_1030	3.125	3.29412	0.948661	0.665541	-1.3543	Non-lethal
spd_0158	spd_1723	0.653333	0.65	1.00513	0.773232	-1.37087	Non-lethal
spd_0292	spd_0621	0.486486	0.529412	0.918919	0.813882	-1.10977	Non-lethal
spd_1447	spd_0631	1.10256	1.45	0.760389	0.787845	-0.995983	Non-lethal
spd_1256	spd_0172	0.969697	0.55	1.76309	0.847181	-0.731547	Non-lethal
spd_0240	spd_1139	0.254167	0.2	1.27083	0.709114	-0.569348	Non-lethal
spd_0047	spd_1276	2.8	2.3	1.21739	0.951636	-0.693006	Non-lethal
spd_0736	spd_0059	0.575	0.8	0.71875	0.698004	-0.419461	Non-lethal
spd_0896	spd_1958	2.20339	2.45	0.899343	0.979367	-0.105769	Non-lethal
spd_0036	spd_0428	0.9	1.41176	0.6375	0.798302	0.135081	Non-lethal
spd_0027	spd_0806	1.35135	4.3662	0.309503	0.922167	0.361199	Non-lethal
spd_0334	spd_1003	0.769231	1.45	0.530504	0.969045	0.42417	Non-lethal
spd_0064	spd_0702	0.866667	2.09877	0.412941	0.470932	-3.08054	Non-lethal
*=P-kan-rpsL
