## Supplementary material for "Dual transposon sequencing (Dual Tn-seq) to probe genome-wide genetic interactions": Table S3

### Sheet: hits86
locusId1	locusId2	readRatio	zStrains	Phenotype	desc1	desc2
SPD_0064	SPD_1050	0	-7.9425	Non-lethal	transcriptional regulator, GntR family protein	tagatose 1,6-diphosphate aldolase
SPD_0648	SPD_1145	0	-7.44674	Synthetic Lethal	cytidine and deoxycytidylate deaminase family protein	conserved hypothetical protein
SPD_0076	SPD_0429	0.00324275	-14.1205	Not determined	potassium uptake protein, Trk family protein	potassium uptake protein, Trk family protein
SPD_0076	SPD_0430	0.00204	-11.5278	Not determined	potassium uptake protein, Trk family protein	potassium uptake protein, Trk family protein
SPD_0167	SPD_0437	0.00553496	-18.7731	Not determined	3,4-dihydroxy-2-butanone 4-phosphate synthase/GTP cyclohydrolase II	membrane protein, putative
SPD_0169	SPD_0437	0.00434515	-16.7799	Not determined	riboflavin biosynthesis protein RibD	membrane protein, putative
SPD_0168	SPD_0437	0.00375459	-13.1281	Synthetic Lethal	riboflavin synthase, alpha subunit	membrane protein, putative
SPD_0412	SPD_1923	0	-7.16157	Synthetic Lethal	amino acid ABC transporter, amino acid-binding protein/permease protein	2,3,4,5-tetrahydropyridine-2-carboxylate N-succinyltransferase, putative
SPD_0310	SPD_0442	0	-6.97771	Synthetic Lethal	conserved hypothetical protein	CTP synthase
SPD_1098	SPD_1671	0	-6.9244	Not determined	amino acid ABC transporter, amino acid-binding protein/permease protein	oligopeptide ABC transporter, oligopeptide-binding protein AmiA
SPD_0166	SPD_0437	0.00712346	-11.3455	Not determined	6,7-dimethyl-8-ribityllumazine synthase	membrane protein, putative
SPD_0985	SPD_1025	0	-4.9232	Synthetic Lethal	phosphate acetyltransferase	dihydrolipoamide dehydrogenase
SPD_0064	SPD_0070	0.0297011	-10.1482	Non-lethal	transcriptional regulator, GntR family protein	sugar isomerase domain protein AgaS
SPD_0077	SPD_0429	0.0128529	-7.71855	Synthetic Lethal	potassium uptake protein, Trk family protein	potassium uptake protein, Trk family protein
SPD_0985	SPD_1024	0	-4.47341	Not determined	phosphate acetyltransferase	lipoate-protein ligase, putative
SPD_0027	SPD_1794	0.00885802	-7.138	Synthetic Lethal	deoxyuridine 5'-triphosphate nucleotidohydrolase	Cof family protein
SPD_0289	SPD_0301	0.0715564	-8.43255	Non-lethal	4-hydroxy-2-oxoglutarate aldolase/2-deydro-3-deoxyphosphogluconate aldolase	sugar binding transcriptional regulator RegR
SPD_0336	SPD_1821	0.0511278	-7.95631	Synthetic Lethal	penicillin-binding protein 1A	penicillin-binding protein 2A
SPD_0377	SPD_1670	0	-4.09807	Not determined	aspartate kinase	oligopeptide ABC transporter, permease protein AmiC
SPD_0535	SPD_0967	0.026666	-6.57968	Non-lethal	serine/alanine-adding enzyme MurM	UDP-N-acetylglucosamine 1-carboxyvinyltransferase
SPD_1044	SPD_2060	0	-3.96892	Not determined	lactose phosphotransferase system repressor	transcriptional regulator, TetR family protein
SPD_0985	SPD_1026	0	-3.80711	Not determined	phosphate acetyltransferase	acetoin dehydrogenase complex, E2 component, dihydrolipoamide acetyltransferase, putative
SPD_0535	SPD_0767	0.127913	-8.89879	Not determined	serine/alanine-adding enzyme MurM	penicillin-binding protein 3/D-alanyl-D-alanine carboxypeptidase
SPD_1099	SPD_1671	0	-3.61609	Synthetic Lethal	amino acid ABC transporter, ATP-binding protein	oligopeptide ABC transporter, oligopeptide-binding protein AmiA
SPD_0910	SPD_1087	0	-3.58914	Synthetic Lethal	serine hydroxymethyltransferase	formate--tetrahydrofolate ligase
SPD_1230	SPD_1912	0.126243	-7.76447	Non-lethal	phosphate ABC transporter, permease protein, putative	phosphate ABC transporter, permease protein PstA
SPD_0648	SPD_0904	0	-3.47307	Small Colony	cytidine and deoxycytidylate deaminase family protein	thymidine kinase
SPD_0183	SPD_1031	0	-3.45693	Not determined	folylpolyglutamate synthase	Mutator mutT protein (7,8-dihydro-8-oxoguanine-triphosphatase) (8-oxo-dGTPase)
SPD_0064	SPD_1866	0.119684	-7.31003	Not determined	transcriptional regulator, GntR family protein	N-acetylglucosamine-6-phosphate deacetylase
SPD_0411	SPD_1923	0	-3.38325	Small Colony	amino acid ABC transporter, ATP-binding protein	2,3,4,5-tetrahydropyridine-2-carboxylate N-succinyltransferase, putative
SPD_0377	SPD_1668	0	-3.33975	Small Colony	aspartate kinase	oligopeptide ABC transporter, ATP-binding protein AmiE
SPD_0064	SPD_1098	0	-3.32159	Not determined	transcriptional regulator, GntR family protein	amino acid ABC transporter, amino acid-binding protein/permease protein
SPD_0077	SPD_0430	0.0729841	-5.73309	Not determined	potassium uptake protein, Trk family protein	potassium uptake protein, Trk family protein
SPD_0672	SPD_0701	0.0237393	-4.46987	Non-lethal	peptidyl-prolyl cis-trans isomerase, cyclophilin-type	DNA-binding response regulator CiaR
SPD_0261	SPD_0700	0	-3.28153	Not determined	aminopeptidase C	aminopeptidase N
SPD_0700	SPD_1900	0.0830456	-6.1024	Non-lethal	aminopeptidase N	ABC transporter, ATP-binding/permease protein
SPD_0985	SPD_1027	0	-3.27422	Not determined	phosphate acetyltransferase	acetoin dehydrogenase, E1 component, beta subunit, putative
SPD_0448	SPD_1098	0	-3.16847	Not determined	glutamine synthetase, type I	amino acid ABC transporter, amino acid-binding protein/permease protein
SPD_1231	SPD_1913	0.101799	-5.22236	Not determined	phosphate ABC transporter, permease protein, putative	phosphate ABC transporter, ATP-binding protein
SPD_1232	SPD_1913	0.186647	-8.08581	Not determined	phosphate ABC transporter, phosphate-binding protein, putative	phosphate ABC transporter, ATP-binding protein
SPD_0417	SPD_0662	0	-3.16411	Non-lethal	bacitracin resistance protein/undecaprenol kinase, putative	endonuclease/exonuclease/phosphatase family protein
SPD_0087	SPD_1643	0	-3.16299	Non-lethal	conserved hypothetical protein	choline transporter
SPD_1090	SPD_1309	0	-3.14809	Not determined	membrane protein, putative	peptidoglycan GlcNAc deacetylase
SPD_1225	SPD_1422	0.114912	-5.01038	Synthetic Lethal	conserved hypothetical protein	membrane protein, putative
SPD_0793	SPD_0833	0	-3.13996	Non-lethal	conserved hypothetical protein	tRNA uridine 5-carboxymethylaminomethyl modification enzyme gid
SPD_0412	SPD_1775	0.196053	-9.23067	Not determined	amino acid ABC transporter, amino acid-binding protein/permease protein	diaminopimelate decarboxylase
SPD_0412	SPD_0900	0.152455	-6.5872	Not determined	amino acid ABC transporter, amino acid-binding protein/permease protein	aspartate-semialdehyde dehydrogenase
SPD_0412	SPD_0901	0.183367	-7.37318	Not determined	amino acid ABC transporter, amino acid-binding protein/permease protein	dihydrodipicolinate synthase
SPD_0845	SPD_2036	0	-3.09842	Not determined	ABC transporter, ATP-binding protein	conserved hypothetical protein TIGR00257
SPD_0700	SPD_0894	0.0831791	-4.73328	Non-lethal	aminopeptidase N	peptidase T
SPD_0187	SPD_0930	0	-3.06103	Non-lethal	anaerobic ribonucleoside-triphosphate reductase	transcriptional regulator, putative
SPD_0661	SPD_1326	0.0798728	-4.60002	Synthetic Lethal	PTS system, IIABC components	phosphoglucomutase/phosphomannomutase family protein
SPD_1231	SPD_1912	0.181839	-7.2447	Not determined	phosphate ABC transporter, permease protein, putative	phosphate ABC transporter, permease protein PstA
SPD_1044	SPD_1050	0.179283	-6.78459	Not determined	lactose phosphotransferase system repressor	tagatose 1,6-diphosphate aldolase
SPD_0912	SPD_1374	0.0240762	-3.81628	Not determined	pneumococcal vaccine antigen A	conserved hypothetical protein
SPD_0900	SPD_1670	0	-3.05115	Not determined	aspartate-semialdehyde dehydrogenase	oligopeptide ABC transporter, permease protein AmiC
SPD_0985	SPD_1028	0.0230581	-3.74728	Not determined	phosphate acetyltransferase	TPP-dependent acetoin dehydrogenase alpha-subunit
SPD_1229	SPD_1912	0.191041	-7.4938	Not determined	phosphate ABC transporter, ATP-binding protein, putative	phosphate ABC transporter, permease protein PstA
SPD_1176	SPD_2053	0	-3.02783	Not determined	ABC transporter, ATP-binding protein	conserved hypothetical protein
SPD_0377	SPD_1656	0	-3.01189	Not determined	aspartate kinase	segregation and condensation protein A
SPD_1326	SPD_1934	0.0393846	-3.99584	Synthetic Lethal	phosphoglucomutase/phosphomannomutase family protein	maltose/maltodextrin ABC transporter, maltose/maltodextrin-binding protein
SPD_0672	SPD_0868	0.144481	-4.94744	Not determined	peptidyl-prolyl cis-trans isomerase, cyclophilin-type	protease maturation protein, putative
SPD_0325	SPD_1656	0.104863	-4.51002	Not determined	membrane protein, putative	segregation and condensation protein A
SPD_0412	SPD_1922	0.181004	-6.40805	Not determined	amino acid ABC transporter, amino acid-binding protein/permease protein	peptidase, M20/M25/M40 family protein
SPD_0753	SPD_1098	0.0325453	-3.77216	Not determined	pyrrolidone-carboxylate peptidase	amino acid ABC transporter, amino acid-binding protein/permease protein
SPD_1229	SPD_1913	0.159204	-4.86385	Not determined	phosphate ABC transporter, ATP-binding protein, putative	phosphate ABC transporter, ATP-binding protein
SPD_1024	SPD_2063	0.0425818	-3.90575	Not determined	lipoate-protein ligase, putative	response regulator
SPD_0183	SPD_0509	0.02752	-3.486	Not determined	folylpolyglutamate synthase	conserved hypothetical protein
SPD_0996	SPD_2068	0.120383	-4.43464	Not determined	DegV family protein	serine protease
SPD_1131	SPD_1141	0.0420082	-3.64298	Not determined	carbamoyl-phosphate synthase, large subunit	uracil-xanthine permease
SPD_0999	SPD_2064	0.171534	-4.80278	Not determined	transcriptional regulator MutR, putative	putative sensor histidine kinase ComD
SPD_0325	SPD_1374	0.168246	-4.68867	Not determined	membrane protein, putative	conserved hypothetical protein
SPD_0412	SPD_1387	0.0200399	-3.19358	Not determined	amino acid ABC transporter, amino acid-binding protein/permease protein	dihydrodipicolinate reductase
SPD_0236	SPD_1656	0.186877	-4.97381	Not determined	transaldolase, putative	segregation and condensation protein A
SPD_1161	SPD_2068	0.130303	-4.21019	Not determined	conserved hypothetical protein	serine protease
SPD_0795	SPD_1541	0.018981	-3.11306	Not determined	conserved hypothetical protein	membrane protein, putative
SPD_0927	SPD_1933	0.140534	-4.03373	Not determined	Neopullulanase	4-alpha-glucanotransferase
SPD_0967	SPD_1238	0.0457849	-3.30699	Not determined	UDP-N-acetylglucosamine 1-carboxyvinyltransferase	hydrolase, haloacid dehalogenase-like family protein
SPD_0322	SPD_1374	0.0403971	-3.20401	Not determined	glycosyl transferase, group 1 family protein	conserved hypothetical protein
SPD_0665	SPD_0852	0.166503	-4.10573	Not determined	dihydroorotate dehydrogenase A	dihydroorotate dehydrogenase, catalytic subunit
SPD_0336	SPD_1925	0.192	-4.83047	Not determined	penicillin-binding protein 1A	penicillin-binding protein 1B
SPD_0926	SPD_2037	0.179919	-4.18378	Not determined	conserved hypothetical protein TIGR00147	cysteine synthase A
SPD_0536	SPD_0767	0.190469	-4.4486	Not determined	beta-lactam resistance factor	penicillin-binding protein 3/D-alanyl-D-alanine carboxypeptidase
SPD_1230	SPD_1911	0.186817	-4.28097	Not determined	phosphate ABC transporter, permease protein, putative	phosphate ABC transporter, permease protein PstC
SPD_0969	SPD_2064	0.189979	-4.35978	Not determined	conserved hypothetical protein	putative sensor histidine kinase ComD
SPD_0190	SPD_0571	0.0474468	-3.05565	Non-lethal	anaerobic ribonucleoside-triphosphate reductase activating protein	cytochrome c-type biogenesis protein CcdA
