## Supplementary material for "Dual transposon sequencing (Dual Tn-seq) to probe genome-wide genetic interactions": Table S4

### Sheet: Sheet1
Table S1. Strains used in this study
Strain	Organism	Desicription / Genotypea	Derivationb			Source
			Recipient Strain	Transforming DNA	Method
DH5a(lpir)	E. coli	DH5a(lpir)	-	-	-	-
BL21(λDE3)	E. coli	BL21(λDE3)	-	-	-	-
DH5a/pMagellan6	E. coli	DH5a pMagellan6	-	-	-	PMID: 25641100
DH10B/pZIK244	E. coli	DH10B pZIK244 (pCR4Blunt-TOPO-RBloxSpec)	DH10B	pZIK244	Gibson assembly	This study
NEB5a/pZIK251	E. coli	NEB5a pZIK251 (pCR4Blunt-TOPO-RBloxErm)	NEB5-alpha	pZIK251	Gibson assembly	This study
DH5a(lpir) pZIK257	E. coli	DH5a(lpir) pZIK257 (PT7-spd_0310-his6)	DH5a(lpir)	pZIK257	Gibson assembly	This study
DH5a(lpir) pZIK259	E. coli	DH5a(lpir) pZIK259 (PT7-pyrG-his6)	DH5a(lpir)	pZIK259	Gibson assembly	This study
BL21(λDE3) pZIK257	E. coli	BL21(λDE3) pZIK257 (PT7-spd_0310-his6)	BL21(λDE3)	pZIK257	PMID: 2648393	This study
BL21(λDE3) pZIK259	E. coli	BL21(λDE3) pZIK259 (PT7-pyrG-his6)	BL21(λDE3)	pZIK259	PMID: 2648393	This study
IU1781	S. pneumoniae	serotype 2 D39W rpsL1 (wild-type)	-	-	-	PMID: 19426208
NUS3446	S. pneumoniae	TIGR4 ∆ply::magellan2	-	-	-	PMID: 12207705
AKF_Spn024	S. pneumoniae	D39 ∆cpsE bgaA::tet-Pzn-pbp1a	-	-	-	PMID: 27941863
NUS0013	S. pneumoniae	rpsL1 ∆bgaA::P-erm	-	-	-	PMID: 34724815
NUS0016	S. pneumoniae	rpsL1 ∆bgaA::P-kan-rpsL	-	-	-	PMID: 34724815
NUS0121	S. pneumoniae	rpsL1 ∆bgaA::P-sacB-kan-rpsL	-	-	-	PMID: 34732571
NUS1857	S. pneumoniae	rpsL1 ∆bgaA::Pzn-cre	NUS0016	∆bgaA::Pzn-cre	Gibson assembly	This study
NUS1927	S. pneumoniae	rpsL1 ∆bgaA::t1t2-Pzn-cre	NUS0016	∆bgaA::t1t2-Pzn-cre	Gibson assembly	This study
NUS2024	S. pneumoniae	rpsL1 ∆pbp1b::RBloxSpec(lox-forward) ∆bgaA::t1t2-Pzn-cre	NUS1927	∆pbp1b::RBloxSpec(lox-forward)	Gibson assembly	This study
NUS3130	S. pneumoniae	rpsL1 ∆pbp1A::RBloxErm(lox-forward) ∆bgaA::t1t2-Pzn-cre	NUS1927	∆pbp1a::RBloxErm(lox-forward)	Gibson assembly	This study
NUS3131	S. pneumoniae	rpsL1 ∆pbp1A::RBloxErm(lox-reverse) ∆bgaA::t1t2-Pzn-cre	NUS1927	∆pbp1a::RBloxErm(lox-reverse)	Gibson assembly	This study
NUS3132	S. pneumoniae	rpsL1 ∆pbp1b::RBloxSpec(lox-forward) pbp1a::RBloxErm(lox-forward) ∆bgaA::t1t2-Pzn-cre	NUS2024	∆pbp1a::RBloxErm(lox-forward)	Gibson assembly	This study
NUS3133	S. pneumoniae	rpsL1 ∆pbp1b::RBloxSpec(lox-forward) pbp1a::RBloxErm(lox-reverse) ∆bgaA::t1t2-Pzn-cre	NUS2024	∆pbp1a::RBloxErm(lox-reverse)	Gibson assembly	This study
NUS5760	S. pneumoniae	rpsL1 ∆pbp1b::RBloxSpec pbp1a::RBloxErm(forward) ∆bgaA::P-sacB-kan-rpsL	NUS3132	∆bgaA::P-sacB-kan-rpsL	PCR from NUS0121	This study
NUS5761	S. pneumoniae	rpsL1 ∆pbp1b::RBloxSpec pbp1a::RBloxErm(reverse) ∆bgaA::P-sacB-kan-rpsL	NUS3133	∆bgaA::P-sacB-kan-rpsL	PCR from NUS0121	This study
NUS3358	S. pneumoniae	rpsL1 ∆pbp1a::RBloxSpec ∆bgaA::t1t2-Pzn-cre	NUS1927	∆pbp1a::RBloxSpec	Gibson assembly	This study
NUS3359	S. pneumoniae	rpsL1 ∆pbp2a::RBloxSpec ∆bgaA::t1t2-Pzn-cre	NUS1927	∆pbp2a::RBloxSpec	Gibson assembly	This study
NUS3360	S. pneumoniae	rpsL1 ∆macP::RBloxSpec ∆bgaA::t1t2-Pzn-cre	NUS1927	∆macP::RBloxSpec	Gibson assembly	This study
NUS3741	S. pneumoniae	rpsL1 ∆spd_0736::RBloxErm	IU1781	∆spd_0736::RBloxErm	Gibson assembly	This study
NUS3742	S. pneumoniae	rpsL1 ∆spd_0158::RBloxErm	IU1781	∆spd_0158::RBloxErm	Gibson assembly	This study
NUS3743	S. pneumoniae	rpsL1 ∆spd_0561::RBloxErm	IU1781	∆spd_0561::RBloxErm	Gibson assembly	This study
NUS3744	S. pneumoniae	rpsL1 ∆spd_1256::RBloxErm	IU1781	∆spd_1256::RBloxErm	Gibson assembly	This study
NUS3745	S. pneumoniae	rpsL1 ∆spd_1447::RBloxErm	IU1781	∆spd_1447::RBloxErm	Gibson assembly	This study
NUS3746	S. pneumoniae	rpsL1 ∆spd_0029::RBloxErm	IU1781	∆spd_0029::RBloxErm	Gibson assembly	This study
NUS3747	S. pneumoniae	rpsL1 ∆spd_0641::RBloxErm	IU1781	∆spd_0641::RBloxErm	Gibson assembly	This study
NUS3748	S. pneumoniae	rpsL1 ∆spd_0047::RBloxErm	IU1781	∆spd_0047::RBloxErm	Gibson assembly	This study
NUS3749	S. pneumoniae	rpsL1 ∆spd_1796::RBloxErm	IU1781	∆spd_1796::RBloxErm	Gibson assembly	This study
NUS3750	S. pneumoniae	rpsL1 ∆spd_0168::RBloxErm	IU1781	∆spd_0168::RBloxErm	Gibson assembly	This study
NUS3751	S. pneumoniae	rpsL1 ∆spd_1258::RBloxErm	IU1781	∆spd_1258::RBloxErm	Gibson assembly	This study
NUS3752	S. pneumoniae	rpsL1 ∆spd_0334::RBloxErm	IU1781	∆spd_0334::RBloxErm	Gibson assembly	This study
NUS3753	S. pneumoniae	rpsL1 ∆spd_0429::RBloxErm	IU1781	∆spd_0429::RBloxErm	Gibson assembly	This study
NUS3754	S. pneumoniae	rpsL1 ∆spd_0442::RBloxErm	IU1781	∆spd_0442::RBloxErm	Gibson assembly	This study
NUS3755	S. pneumoniae	rpsL1 ∆spd_0896::RBloxErm	IU1781	∆spd_0896::RBloxErm	Gibson assembly	This study
NUS3756	S. pneumoniae	rpsL1 ∆spd_0064::RBloxErm	IU1781	∆spd_0064::RBloxErm	Gibson assembly	This study
NUS3757	S. pneumoniae	rpsL1 ∆spd_1145::RBloxErm	IU1781	∆spd_1145::RBloxErm	Gibson assembly	This study
NUS3758	S. pneumoniae	rpsL1 ∆spd_1671::RBloxErm	IU1781	∆spd_1671::RBloxErm	Gibson assembly	This study
NUS3759	S. pneumoniae	rpsL1 ∆spd_0562::RBloxErm	IU1781	∆spd_0562::RBloxErm	Gibson assembly	This study
NUS3760	S. pneumoniae	rpsL1 ∆spd_0059::RBloxSpec	IU1781	∆spd_0059::RBloxSpec	Gibson assembly	This study
NUS3761	S. pneumoniae	rpsL1 ∆spd_1723::RBloxSpec	IU1781	∆spd_1723::RBloxSpec	Gibson assembly	This study
NUS3762	S. pneumoniae	rpsL1 ∆spd_1908::RBloxSpec	IU1781	∆spd_1908::RBloxSpec	Gibson assembly	This study
NUS3763	S. pneumoniae	rpsL1 ∆spd_0172::RBloxSpec	IU1781	∆spd_0172::RBloxSpec	Gibson assembly	This study
NUS3764	S. pneumoniae	rpsL1 ∆spd_0631::RBloxSpec	IU1781	∆spd_0631::RBloxSpec	Gibson assembly	This study
NUS3765	S. pneumoniae	rpsL1 ∆spd_0731::RBloxSpec	IU1781	∆spd_0731::RBloxSpec	Gibson assembly	This study
NUS3766	S. pneumoniae	rpsL1 ∆spd_2058::RBloxSpec	IU1781	∆spd_2058::RBloxSpec	Gibson assembly	This study
NUS3767	S. pneumoniae	rpsL1 ∆spd_1276::RBloxSpec	IU1781	∆spd_1276::RBloxSpec	Gibson assembly	This study
NUS3768	S. pneumoniae	rpsL1 ∆spd_0572::RBloxSpec	IU1781	∆spd_0572::RBloxSpec	Gibson assembly	This study
NUS3769	S. pneumoniae	rpsL1 ∆spd_0437::RBloxSpec	IU1781	∆spd_0437::RBloxSpec	Gibson assembly	This study
NUS3770	S. pneumoniae	rpsL1 ∆spd_0496::RBloxSpec	IU1781	∆spd_0496::RBloxSpec	Gibson assembly	This study
NUS3771	S. pneumoniae	rpsL1 ∆spd_1003::RBloxSpec	IU1781	∆spd_1003::RBloxSpec	Gibson assembly	This study
NUS3772	S. pneumoniae	rpsL1 ∆spd_0077::RBloxSpec	IU1781	∆spd_0077::RBloxSpec	Gibson assembly	This study
NUS3774	S. pneumoniae	rpsL1 ∆spd_1958::RBloxSpec	IU1781	∆spd_1958::RBloxSpec	Gibson assembly	This study
NUS3775	S. pneumoniae	rpsL1 ∆spd_1050::RBloxSpec	IU1781	∆spd_1050::RBloxSpec	Gibson assembly	This study
NUS3776	S. pneumoniae	rpsL1 ∆spd_0648::RBloxSpec	IU1781	∆spd_0648::RBloxSpec	Gibson assembly	This study
NUS3777	S. pneumoniae	rpsL1 ∆spd_1098::RBloxSpec	IU1781	∆spd_1098::RBloxSpec	Gibson assembly	This study
NUS3778	S. pneumoniae	rpsL1 ∆spd_1726::RBloxSpec	IU1781	∆spd_1726::RBloxSpec	Gibson assembly	This study
NUS3812	S. pneumoniae	rpsL1 ∆spd_1225::RBloxErm	IU1781	∆spd_1225::RBloxErm	Gibson assembly	This study
NUS3813	S. pneumoniae	rpsL1 ∆spd_0412::RBloxErm	IU1781	∆spd_0412::RBloxErm	Gibson assembly	This study
NUS3814	S. pneumoniae	rpsL1 ∆spd_0027::RBloxErm	IU1781	∆spd_0027::RBloxErm	Gibson assembly	This study
NUS3815	S. pneumoniae	rpsL1 ∆spd_0294::RBloxErm	IU1781	∆spd_0294::RBloxErm	Gibson assembly	This study
NUS3816	S. pneumoniae	rpsL1 ∆spd_0910::RBloxErm	IU1781	∆spd_0910::RBloxErm	Gibson assembly	This study
NUS3817	S. pneumoniae	rpsL1 ∆spd_0449::RBloxErm	IU1781	∆spd_0449::RBloxErm	Gibson assembly	This study
NUS3818	S. pneumoniae	rpsL1 ∆spd_0036::RBloxErm	IU1781	∆spd_0036::RBloxErm	Gibson assembly	This study
NUS3819	S. pneumoniae	rpsL1 ∆spd_0700::RBloxErm	IU1781	∆spd_0700::RBloxErm	Gibson assembly	This study
NUS3820	S. pneumoniae	rpsL1 ∆spd_0166::RBloxErm	IU1781	∆spd_0166::RBloxErm	Gibson assembly	This study
NUS3821	S. pneumoniae	rpsL1 ∆spd_1446::RBloxErm	IU1781	∆spd_1446::RBloxErm	Gibson assembly	This study
NUS3822	S. pneumoniae	rpsL1 ∆spd_0260::RBloxErm	IU1781	∆spd_0260::RBloxErm	Gibson assembly	This study
NUS3823	S. pneumoniae	rpsL1 ∆spd_1589::RBloxErm	IU1781	∆spd_1589::RBloxErm	Gibson assembly	This study
NUS3824	S. pneumoniae	rpsL1 ∆spd_1442::RBloxErm	IU1781	∆spd_1442::RBloxErm	Gibson assembly	This study
NUS3825	S. pneumoniae	rpsL1 ∆spd_1086::RBloxErm	IU1781	∆spd_1086::RBloxErm	Gibson assembly	This study
NUS3826	S. pneumoniae	rpsL1 ∆spd_0420::RBloxErm	IU1781	∆spd_0420::RBloxErm	Gibson assembly	This study
NUS3827	S. pneumoniae	rpsL1 ∆spd_0265::RBloxErm	IU1781	∆spd_0265::RBloxErm	Gibson assembly	This study
NUS3828	S. pneumoniae	rpsL1 ∆spd_0289::RBloxErm	IU1781	∆spd_0289::RBloxErm	Gibson assembly	This study
NUS3829	S. pneumoniae	rpsL1 ∆spd_0055::RBloxErm	IU1781	∆spd_0055::RBloxErm	Gibson assembly	This study
NUS3830	S. pneumoniae	rpsL1 ∆spd_1230::RBloxErm	IU1781	∆spd_1230::RBloxErm	Gibson assembly	This study
NUS3831	S. pneumoniae	rpsL1 ∆spd_0535::RBloxErm	IU1781	∆spd_0535::RBloxErm	Gibson assembly	This study
NUS3832	S. pneumoniae	rpsL1 ∆spd_0519::RBloxErm	IU1781	∆spd_0519::RBloxErm	Gibson assembly	This study
NUS3833	S. pneumoniae	rpsL1 ∆spd_0096::RBloxErm	IU1781	∆spd_0096::RBloxErm	Gibson assembly	This study
NUS3834	S. pneumoniae	rpsL1 ∆spd_0292::RBloxErm	IU1781	∆spd_0292::RBloxErm	Gibson assembly	This study
NUS3835	S. pneumoniae	rpsL1 ∆spd_1381::RBloxErm	IU1781	∆spd_1381::RBloxErm	Gibson assembly	This study
NUS3836	S. pneumoniae	rpsL1 ∆spd_0737::RBloxErm	IU1781	∆spd_0737::RBloxErm	Gibson assembly	This study
NUS3837	S. pneumoniae	rpsL1 ∆spd_1422::RBloxSpec	IU1781	∆spd_1422::RBloxSpec	Gibson assembly	This study
NUS3838	S. pneumoniae	rpsL1 ∆spd_1923::RBloxSpec	IU1781	∆spd_1923::RBloxSpec	Gibson assembly	This study
NUS3839	S. pneumoniae	rpsL1 ∆spd_1794::RBloxSpec	IU1781	∆spd_1794::RBloxSpec	Gibson assembly	This study
NUS3840	S. pneumoniae	rpsL1 ∆spd_0828::RBloxSpec	IU1781	∆spd_0828::RBloxSpec	Gibson assembly	This study
NUS3841	S. pneumoniae	rpsL1 ∆spd_1755::RBloxSpec	IU1781	∆spd_1755::RBloxSpec	Gibson assembly	This study
NUS3842	S. pneumoniae	rpsL1 ∆spd_0453::RBloxSpec	IU1781	∆spd_0453::RBloxSpec	Gibson assembly	This study
NUS3843	S. pneumoniae	rpsL1 ∆spd_0428::RBloxSpec	IU1781	∆spd_0428::RBloxSpec	Gibson assembly	This study
NUS3844	S. pneumoniae	rpsL1 ∆spd_1900::RBloxSpec	IU1781	∆spd_1900::RBloxSpec	Gibson assembly	This study
NUS3846	S. pneumoniae	rpsL1 ∆spd_0070::RBloxSpec	IU1781	∆spd_0070::RBloxSpec	Gibson assembly	This study
NUS3847	S. pneumoniae	rpsL1 ∆spd_1864::RBloxSpec	IU1781	∆spd_1864::RBloxSpec	Gibson assembly	This study
NUS3848	S. pneumoniae	rpsL1 ∆spd_0584::RBloxSpec	IU1781	∆spd_0584::RBloxSpec	Gibson assembly	This study
NUS3849	S. pneumoniae	rpsL1 ∆spd_1592::RBloxSpec	IU1781	∆spd_1592::RBloxSpec	Gibson assembly	This study
NUS3850	S. pneumoniae	rpsL1 ∆spd_1945::RBloxSpec	IU1781	∆spd_1945::RBloxSpec	Gibson assembly	This study
NUS3851	S. pneumoniae	rpsL1 ∆spd_1564::RBloxSpec	IU1781	∆spd_1564::RBloxSpec	Gibson assembly	This study
NUS3852	S. pneumoniae	rpsL1 ∆spd_0985::RBloxSpec	IU1781	∆spd_0985::RBloxSpec	Gibson assembly	This study
NUS3853	S. pneumoniae	rpsL1 ∆spd_0806::RBloxSpec	IU1781	∆spd_0806::RBloxSpec	Gibson assembly	This study
NUS3854	S. pneumoniae	rpsL1 ∆spd_0301::RBloxSpec	IU1781	∆spd_0301::RBloxSpec	Gibson assembly	This study
NUS3855	S. pneumoniae	rpsL1 ∆spd_0797::RBloxSpec	IU1781	∆spd_0797::RBloxSpec	Gibson assembly	This study
NUS3856	S. pneumoniae	rpsL1 ∆spd_1912::RBloxSpec	IU1781	∆spd_1912::RBloxSpec	Gibson assembly	This study
NUS3857	S. pneumoniae	rpsL1 ∆spd_0967::RBloxSpec	IU1781	∆spd_0967::RBloxSpec	Gibson assembly	This study
NUS3858	S. pneumoniae	rpsL1 ∆spd_1440::RBloxSpec	IU1781	∆spd_1440::RBloxSpec	Gibson assembly	This study
NUS3859	S. pneumoniae	rpsL1 ∆spd_0812::RBloxSpec	IU1781	∆spd_0812::RBloxSpec	Gibson assembly	This study
NUS3860	S. pneumoniae	rpsL1 ∆spd_0621::RBloxSpec	IU1781	∆spd_0621::RBloxSpec	Gibson assembly	This study
NUS3861	S. pneumoniae	rpsL1 ∆spd_1664::RBloxSpec	IU1781	∆spd_1664::RBloxSpec	Gibson assembly	This study
NUS3862	S. pneumoniae	rpsL1 ∆spd_1937::RBloxSpec	IU1781	∆spd_1937::RBloxSpec	Gibson assembly	This study
NUS3927	S. pneumoniae	rpsL1 ∆spd_0377::RBloxErm	IU1781	∆spd_0377::RBloxErm	Gibson assembly	This study
NUS3928	S. pneumoniae	rpsL1 ∆spd_0411::RBloxErm	IU1781	∆spd_0411::RBloxErm	Gibson assembly	This study
NUS3929	S. pneumoniae	rpsL1 ∆spd_0751::RBloxErm	IU1781	∆spd_0751::RBloxErm	Gibson assembly	This study
NUS3930	S. pneumoniae	rpsL1 ∆spd_0900::RBloxErm	IU1781	∆spd_0900::RBloxErm	Gibson assembly	This study
NUS3931	S. pneumoniae	rpsL1 ∆spd_0904::RBloxErm	IU1781	∆spd_0904::RBloxErm	Gibson assembly	This study
NUS3932	S. pneumoniae	rpsL1 ∆spd_1025::RBloxErm	IU1781	∆spd_1025::RBloxErm	Gibson assembly	This study
NUS3933	S. pneumoniae	rpsL1 ∆spd_1011::RBloxErm	IU1781	∆spd_1011::RBloxErm	Gibson assembly	This study
NUS3935	S. pneumoniae	rpsL1 ∆spd_0700::RBloxErm	IU1781	∆spd_0700::RBloxErm	Gibson assembly	This study
NUS3936	S. pneumoniae	rpsL1 ∆spd_0385::RBloxErm	IU1781	∆spd_0385::RBloxErm	Gibson assembly	This study
NUS3937	S. pneumoniae	rpsL1 ∆spd_0404::RBloxErm	IU1781	∆spd_0404::RBloxErm	Gibson assembly	This study
NUS3938	S. pneumoniae	rpsL1 ∆spd_1764::RBloxErm	IU1781	∆spd_1764::RBloxErm	Gibson assembly	This study
NUS3939	S. pneumoniae	rpsL1 ∆spd_1044::RBloxErm	IU1781	∆spd_1044::RBloxErm	Gibson assembly	This study
NUS3940	S. pneumoniae	rpsL1 ∆spd_1171::RBloxErm	IU1781	∆spd_1171::RBloxErm	Gibson assembly	This study
NUS3941	S. pneumoniae	rpsL1 ∆spd_1240::RBloxErm	IU1781	∆spd_1240::RBloxErm	Gibson assembly	This study
NUS3942	S. pneumoniae	rpsL1 ∆spd_1274::RBloxErm	IU1781	∆spd_1274::RBloxErm	Gibson assembly	This study
NUS3943	S. pneumoniae	rpsL1 ∆spd_1113::RBloxErm	IU1781	∆spd_1113::RBloxErm	Gibson assembly	This study
NUS3944	S. pneumoniae	rpsL1 ∆spd_0190::RBloxErm	IU1781	∆spd_0190::RBloxErm	Gibson assembly	This study
NUS3945	S. pneumoniae	rpsL1 ∆spd_1067::RBloxErm	IU1781	∆spd_1067::RBloxErm	Gibson assembly	This study
NUS3946	S. pneumoniae	rpsL1 ∆spd_1979::RBloxErm	IU1781	∆spd_1979::RBloxErm	Gibson assembly	This study
NUS3947	S. pneumoniae	rpsL1 ∆spd_0606::RBloxErm	IU1781	∆spd_0606::RBloxErm	Gibson assembly	This study
NUS3948	S. pneumoniae	rpsL1 ∆spd_0969::RBloxErm	IU1781	∆spd_0969::RBloxErm	Gibson assembly	This study
NUS3949	S. pneumoniae	rpsL1 ∆spd_0924::RBloxErm	IU1781	∆spd_0924::RBloxErm	Gibson assembly	This study
NUS3950	S. pneumoniae	rpsL1 ∆spd_0918::RBloxErm	IU1781	∆spd_0918::RBloxErm	Gibson assembly	This study
NUS3951	S. pneumoniae	rpsL1 ∆spd_1599::RBloxErm	IU1781	∆spd_1599::RBloxErm	Gibson assembly	This study
NUS3952	S. pneumoniae	rpsL1 ∆spd_0897::RBloxErm	IU1781	∆spd_0897::RBloxErm	Gibson assembly	This study
NUS3953	S. pneumoniae	rpsL1 ∆spd_0697::RBloxErm	IU1781	∆spd_0697::RBloxErm	Gibson assembly	This study
NUS3954	S. pneumoniae	rpsL1 ∆spd_0240::RBloxErm	IU1781	∆spd_0240::RBloxErm	Gibson assembly	This study
NUS3955	S. pneumoniae	rpsL1 ∆spd_0355::RBloxErm	IU1781	∆spd_0355::RBloxErm	Gibson assembly	This study
NUS3956	S. pneumoniae	rpsL1 ∆spd_0043::RBloxErm	IU1781	∆spd_0043::RBloxErm	Gibson assembly	This study
NUS3957	S. pneumoniae	rpsL1 ∆spd_0301::RBloxErm	IU1781	∆spd_0301::RBloxErm	Gibson assembly	This study
NUS3958	S. pneumoniae	rpsL1 ∆spd_0310::RBloxErm	IU1781	∆spd_0310::RBloxErm	Gibson assembly	This study
NUS3959	S. pneumoniae	rpsL1 ∆spd_1668::RBloxSpec	IU1781	∆spd_1668::RBloxSpec	Gibson assembly	This study
NUS3960	S. pneumoniae	rpsL1 ∆spd_1899::RBloxSpec	IU1781	∆spd_1899::RBloxSpec	Gibson assembly	This study
NUS3961	S. pneumoniae	rpsL1 ∆spd_1717::RBloxSpec	IU1781	∆spd_1717::RBloxSpec	Gibson assembly	This study
NUS3962	S. pneumoniae	rpsL1 ∆spd_1099::RBloxSpec	IU1781	∆spd_1099::RBloxSpec	Gibson assembly	This study
NUS3963	S. pneumoniae	rpsL1 ∆spd_1936::RBloxSpec	IU1781	∆spd_1936::RBloxSpec	Gibson assembly	This study
NUS3964	S. pneumoniae	rpsL1 ∆spd_0150::RBloxSpec	IU1781	∆spd_0150::RBloxSpec	Gibson assembly	This study
NUS3965	S. pneumoniae	rpsL1 ∆spd_1030::RBloxSpec	IU1781	∆spd_1030::RBloxSpec	Gibson assembly	This study
NUS3966	S. pneumoniae	rpsL1 ∆spd_0577::RBloxSpec	IU1781	∆spd_0577::RBloxSpec	Gibson assembly	This study
NUS3967	S. pneumoniae	rpsL1 ∆spd_1604::RBloxSpec	IU1781	∆spd_1604::RBloxSpec	Gibson assembly	This study
NUS3968	S. pneumoniae	rpsL1 ∆spd_1904::RBloxSpec	IU1781	∆spd_1904::RBloxSpec	Gibson assembly	This study
NUS3969	S. pneumoniae	rpsL1 ∆spd_1763::RBloxSpec	IU1781	∆spd_1763::RBloxSpec	Gibson assembly	This study
NUS3970	S. pneumoniae	rpsL1 ∆spd_1954::RBloxSpec	IU1781	∆spd_1954::RBloxSpec	Gibson assembly	This study
NUS3971	S. pneumoniae	rpsL1 ∆spd_1844::RBloxSpec	IU1781	∆spd_1844::RBloxSpec	Gibson assembly	This study
NUS3972	S. pneumoniae	rpsL1 ∆spd_1562::RBloxSpec	IU1781	∆spd_1562::RBloxSpec	Gibson assembly	This study
NUS3973	S. pneumoniae	rpsL1 ∆spd_1144::RBloxSpec	IU1781	∆spd_1144::RBloxSpec	Gibson assembly	This study
NUS3974	S. pneumoniae	rpsL1 ∆spd_1037::RBloxSpec	IU1781	∆spd_1037::RBloxSpec	Gibson assembly	This study
NUS3975	S. pneumoniae	rpsL1 ∆spd_0571::RBloxSpec	IU1781	∆spd_0571::RBloxSpec	Gibson assembly	This study
NUS3976	S. pneumoniae	rpsL1 ∆spd_1847::RBloxSpec	IU1781	∆spd_1847::RBloxSpec	Gibson assembly	This study
NUS3977	S. pneumoniae	rpsL1 ∆spd_1757::RBloxSpec	IU1781	∆spd_1757::RBloxSpec	Gibson assembly	This study
NUS3978	S. pneumoniae	rpsL1 ∆spd_1776::RBloxSpec	IU1781	∆spd_1776::RBloxSpec	Gibson assembly	This study
NUS3979	S. pneumoniae	rpsL1 ∆spd_0912::RBloxSpec	IU1781	∆spd_0912::RBloxSpec	Gibson assembly	This study
NUS3980	S. pneumoniae	rpsL1 ∆spd_1667::RBloxSpec	IU1781	∆spd_1667::RBloxSpec	Gibson assembly	This study
NUS3981	S. pneumoniae	rpsL1 ∆spd_1855::RBloxSpec	IU1781	∆spd_1855::RBloxSpec	Gibson assembly	This study
NUS3982	S. pneumoniae	rpsL1 ∆spd_1983::RBloxSpec	IU1781	∆spd_1983::RBloxSpec	Gibson assembly	This study
NUS3983	S. pneumoniae	rpsL1 ∆spd_1139::RBloxSpec	IU1781	∆spd_1139::RBloxSpec	Gibson assembly	This study
NUS3985	S. pneumoniae	rpsL1 ∆spd_1297::P-kan-rpsL	IU1781	∆spd_1297::P-kan-rpsL	Gibson assembly	This study
NUS4192	S. pneumoniae	rpsL1 ∆spd_1018::RBLoxErm	IU1781	∆spd_1018::RBLoxErm	Gibson assembly	This study
NUS4193	S. pneumoniae	rpsL1 ∆spd_0948::RBLoxErm	IU1781	∆spd_0948::RBLoxErm	Gibson assembly	This study
NUS4194	S. pneumoniae	rpsL1 ∆spd_1169::RBLoxErm	IU1781	∆spd_1169::RBLoxErm	Gibson assembly	This study
NUS4195	S. pneumoniae	rpsL1 ∆spd_0556::RBLoxErm	IU1781	∆spd_0556::RBLoxErm	Gibson assembly	This study
NUS4196	S. pneumoniae	rpsL1 ∆spd_0701::RBLoxErm	IU1781	∆spd_0701::RBLoxErm	Gibson assembly	This study
NUS4197	S. pneumoniae	rpsL1 ∆spd_0946::RBLoxErm	IU1781	∆spd_0946::RBLoxErm	Gibson assembly	This study
NUS4198	S. pneumoniae	rpsL1 ∆spd_0133::RBLoxSpec	IU1781	∆spd_0133::RBLoxSpec	Gibson assembly	This study
NUS4199	S. pneumoniae	rpsL1 ∆spd_0672::RBLoxSpec	IU1781	∆spd_0672::RBLoxSpec	Gibson assembly	This study
NUS4200	S. pneumoniae	rpsL1 ∆spd_0006::RBLoxErm	IU1781	∆spd_0006::RBLoxErm	Gibson assembly	This study
NUS4229	S. pneumoniae	rpsL1 ∆spd_0982::RBloxErm	IU1781	∆spd_0982::RBloxErm	Gibson assembly	This study
NUS4230	S. pneumoniae	rpsL1 ∆spd_1326::RBloxErm	IU1781	∆spd_1326::RBloxErm	Gibson assembly	This study
NUS4231	S. pneumoniae	rpsL1 ∆spd_2024::RBloxErm	IU1781	∆spd_2024::RBloxErm	Gibson assembly	This study
NUS4232	S. pneumoniae	rpsL1 ∆spd_1192::RBloxErm	IU1781	∆spd_1192::RBloxErm	Gibson assembly	This study
NUS4234	S. pneumoniae	rpsL1 ∆spd_1243::RBloxErm	IU1781	∆spd_1243::RBloxErm	Gibson assembly	This study
NUS4235	S. pneumoniae	rpsL1 ∆spd_1836::RBloxErm	IU1781	∆spd_1836::RBloxErm	Gibson assembly	This study
NUS4236	S. pneumoniae	rpsL1 ∆spd_0004::RBloxErm	IU1781	∆spd_0004::RBloxErm	Gibson assembly	This study
NUS4237	S. pneumoniae	rpsL1 ∆spd_0007::RBloxErm	IU1781	∆spd_0007::RBloxErm	Gibson assembly	This study
NUS4238	S. pneumoniae	rpsL1 ∆spd_0009::RBloxErm	IU1781	∆spd_0009::RBloxErm	Gibson assembly	This study
NUS4239	S. pneumoniae	rpsL1 ∆spd_0372::RBloxErm	IU1781	∆spd_0372::RBloxErm	Gibson assembly	This study
NUS4240	S. pneumoniae	rpsL1 ∆spd_0796::RBloxErm	IU1781	∆spd_0796::RBloxErm	Gibson assembly	This study
NUS4241	S. pneumoniae	rpsL1 ∆spd_1202::RBloxErm	IU1781	∆spd_1202::RBloxErm	Gibson assembly	This study
NUS4242	S. pneumoniae	rpsL1 ∆spd_1342::RBloxErm	IU1781	∆spd_1342::RBloxErm	Gibson assembly	This study
NUS4243	S. pneumoniae	rpsL1 ∆spd_0677::RBloxSpec	IU1781	∆spd_0677::RBloxSpec	Gibson assembly	This study
NUS4244	S. pneumoniae	rpsL1 ∆spd_0703::RBloxSpec	IU1781	∆spd_0703::RBloxSpec	Gibson assembly	This study
NUS4245	S. pneumoniae	rpsL1 ∆spd_0767::RBloxSpec	IU1781	∆spd_0767::RBloxSpec	Gibson assembly	This study
NUS4246	S. pneumoniae	rpsL1 ∆spd_0661::RBloxSpec	IU1781	∆spd_0661::RBloxSpec	Gibson assembly	This study
NUS4247	S. pneumoniae	rpsL1 ∆spd_1934::RBloxSpec	IU1781	∆spd_1934::RBloxSpec	Gibson assembly	This study
NUS4248	S. pneumoniae	rpsL1 ∆spd_0816::RBloxSpec	IU1781	∆spd_0816::RBloxSpec	Gibson assembly	This study
NUS4249	S. pneumoniae	rpsL1 ∆spd_0702::RBloxSpec	IU1781	∆spd_0702::RBloxSpec	Gibson assembly	This study
NUS4250	S. pneumoniae	rpsL1 ∆spd_1111::RBloxSpec	IU1781	∆spd_1111::RBloxSpec	Gibson assembly	This study
NUS4251	S. pneumoniae	rpsL1 ∆spd_0079::RBloxSpec	IU1781	∆spd_0079::RBloxSpec	Gibson assembly	This study
NUS4252	S. pneumoniae	rpsL1 ∆spd_0125::RBloxSpec	IU1781	∆spd_0125::RBloxSpec	Gibson assembly	This study
NUS4253	S. pneumoniae	rpsL1 ∆spd_0053::RBloxSpec	IU1781	∆spd_0053::RBloxSpec	Gibson assembly	This study
NUS4254	S. pneumoniae	rpsL1 ∆spd_1081::RBloxSpec	IU1781	∆spd_1081::RBloxSpec	Gibson assembly	This study
NUS4255	S. pneumoniae	rpsL1 ∆spd_0724::RBloxSpec	IU1781	∆spd_0724::RBloxSpec	Gibson assembly	This study
NUS4256	S. pneumoniae	rpsL1 ∆spd_1002::RBloxSpec	IU1781	∆spd_1002::RBloxSpec	Gibson assembly	This study
NUS4257	S. pneumoniae	rpsL1 ∆spd_1842::RBloxSpec	IU1781	∆spd_1842::RBloxSpec	Gibson assembly	This study
NUS4258	S. pneumoniae	rpsL1 ∆spd_1031::RBloxSpec	IU1781	∆spd_1031::RBloxSpec	Gibson assembly	This study
NUS4260	S. pneumoniae	rpsL1 ∆spd_1087::RBloxSpec	IU1781	∆spd_1087::RBloxSpec	Gibson assembly	This study
NUS4261	S. pneumoniae	rpsL1 ∆spd_1608::RBloxSpec	IU1781	∆spd_1608::RBloxSpec	Gibson assembly	This study
NUS4262	S. pneumoniae	rpsL1 ∆spd_0894::RBloxSpec	IU1781	∆spd_0894::RBloxSpec	Gibson assembly	This study
NUS4637	S. pneumoniae	rpsL1 ∆spd_0953::RBloxErm	IU1781	∆spd_0953::RBloxErm	Gibson assembly	This study
NUS4622	S. pneumoniae	rpsL1 ∆spd_0417::RBloxErm	IU1781	∆spd_0417::RBloxErm	Gibson assembly	This study
NUS4623	S. pneumoniae	rpsL1 ∆spd_0793::RBloxErm	IU1781	∆spd_0793::RBloxErm	Gibson assembly	This study
NUS4624	S. pneumoniae	rpsL1 ∆spd_0187::RBloxErm	IU1781	∆spd_0187::RBloxErm	Gibson assembly	This study
NUS4626	S. pneumoniae	rpsL1 ∆spd_0087::RBloxErm	IU1781	∆spd_0087::RBloxErm	Gibson assembly	This study
NUS4627	S. pneumoniae	rpsL1 ∆spd_0662::RBloxSpec	IU1781	∆spd_0662::RBloxSpec	Gibson assembly	This study
NUS4628	S. pneumoniae	rpsL1 ∆spd_0833::RBloxSpec	IU1781	∆spd_0833::RBloxSpec	Gibson assembly	This study
NUS4629	S. pneumoniae	rpsL1 ∆spd_0930::RBloxSpec	IU1781	∆spd_0930::RBloxSpec	Gibson assembly	This study
NUS4631	S. pneumoniae	rpsL1 ∆spd_1643::RBloxSpec	IU1781	∆spd_1643::RBloxSpec	Gibson assembly	This study
NUS4138	S. pneumoniae	rpsL1 ∆spd_0377::RBloxErm ∆spd_1668::RBloxSpec	NUS3927	∆spd_1668::RBloxSpec	PCR from NUS3959	This study
NUS4139	S. pneumoniae	rpsL1 ∆spd_0411::RBloxErm ∆spd_1923::RBloxSpec	NUS3928	∆spd_1923::RBloxSpec	PCR from NUS3838	This study
NUS4140	S. pneumoniae	rpsL1 ∆spd_0751::RBloxErm ∆spd_1668::RBloxSpec	NUS3929	∆spd_1668::RBloxSpec	PCR from NUS3959	This study
NUS4141	S. pneumoniae	rpsL1 ∆spd_0900::RBloxErm ∆spd_1668::RBloxSpec	NUS3930	∆spd_1668::RBloxSpec	PCR from NUS3959	This study
NUS4402	S. pneumoniae	rpsL1 ∆spd_0904::RBloxErm ∆spd_0648::RBloxSpec	NUS3931	∆spd_0648::RBloxSpec	PCR from NUS3776	This study
NUS3885	S. pneumoniae	rpsL1 ∆spd_0442::RBloxErm ∆bgaA::P-kan-rpsL	NUS0016	∆spd_0442::RBloxErm	PCR from NUS3754	This study
NUS3896	S. pneumoniae	rpsL1 ∆spd_0442::RBloxErm ∆bgaA::Pzn-spd_0310	NUS3885	∆bgaA::Pzn-spd_0310	Gibson assembly	This study
NUS3898	S. pneumoniae	rpsL1 ∆bgaA::Pzn-spd_0310	NUS0016	∆bgaA::Pzn-spd_0310	Gibson assembly	This study
NUS3923	S. pneumoniae	rpsL1 ∆spd_0442::RBloxErm ∆spd_0310::RBloxSpec ∆bgaA::Pzn-spd_0310	NUS3896	∆spd_0310::RBloxSpec	PCR from NUS3773	This study
NUS3924	S. pneumoniae	rpsL1 ∆spd_0310::RBloxSpec ∆bgaA::Pzn-spd_0310	NUS3898	∆spd_0310::RBloxSpec	PCR from NUS3773	This study
NUS3924	S. pneumoniae	rpsL1 ∆spd_0310::RBloxSpec ∆bgaA::Pzn-spd_0310	NUS3898	∆spd_0310::RBloxSpec	PCR from NUS3773	This study
NUS4797	S. pneumoniae	rpsL1 ∆spd_0442::P-sacB-kan-rpsL ∆spd_0310::RBloxSpec ∆bgaA::Pzn-spd_0310	NUS3923	∆spd_0442::P-sacB-kan-rpsL	Gibson assembly	This study
NUS4987	S. pneumoniae	rpsL1 ∆spd_0442::P-sacB-kan-rpsL ∆spd_0310::RBloxSpec ∆spd_1458::RBloxErm ∆bgaA::Pzn-spd_0310	NUS4797	∆spd_1458::RBloxErm	Gibson assembly	This study
NUS5023	S. pneumoniae	rpsL1 ∆spd_0442::P-sacB-kan-rpsL ∆spd_0310::RBloxSpec ∆spd_1458::RBloxErm ∆bgaA::Pzn-spd_0310 CEP::P-cat-spd_1458	NUS4987	CEP::P-cat-spd_1458	Gibson assembly	This study
NUS5179	S. pneumoniae	rpsL1 ∆spd_1458::RBloxErm	IU1781	∆spd_1458::RBloxErm	PCR from NUS5023	This study
NUS4991	S. pneumoniae	rpsL1 ∆spd_0442::P-sacB-kan-rpsL ∆spd_0310::RBloxSpec ∆spd_1776::RBloxErm ∆bgaA::Pzn-spd_0310	NUS4797	∆spd_1776::RBloxErm	Gibson assembly	This study
NUS5025	S. pneumoniae	rpsL1 ∆spd_0442::P-sacB-kan-rpsL ∆spd_0310::RBloxSpec ∆spd_1776::RBloxErm ∆bgaA::Pzn-spd_0310 CEP::P-cat-spd_1776	NUS4991	CEP::P-cat-spd_1776	Gibson assembly	This study
NUS5180	S. pneumoniae	rpsL1 ∆spd_1776::RBloxErm	IU1781	∆spd_1776::RBloxErm	PCR from NUS5025	This study
NUS5293	S. pneumoniae	rpsL1 ∆spd_0442::P-sacB-kan-rpsL ∆spd_0310::RBloxSpec ∆spd_0739-0742::RBloxErm ∆bgaA::Pzn-spd_0310	NUS4797	∆spd_0739-0742::RBloxErm	PCR from NUS5292	This study
NUS5282	S. pneumoniae	rpsL1 ∆spd_0442::P-sacB-kan-rpsL ∆spd_0310::RBloxSpec ∆spd_1425::RBloxChlor ∆bgaA::Pzn-spd_0310	NUS4797	∆spd_1425::RBloxChlor	PCR from NUS5291	This study
NUS5021	S. pneumoniae	rpsL1 ∆spd_0442::P-sacB-kan-rpsL ∆spd_0310::RBloxSpec ∆bgaA::Pzn-spd_0310 CEP::P-erm-spd_1425	NUS4797	CEP::P-erm-spd_1425	Gibson assembly	This study
NUS5183	S. pneumoniae	rpsL1 CEP::P-erm-spd_1425	IU1781	CEP::P-erm-spd_1425	PCR from NUS5021	This study
NUS5291	S. pneumoniae	rpsL1 ∆spd_1425::RBloxChlor	IU1781	∆spd_1425::RBloxChlor	Gibson assembly	This study
NUS3773	S. pneumoniae	rpsL1 ∆spd_0310::RBloxSpec	IU1781	∆spd_0310::RBloxSpec	Gibson assembly	This study
NUS5259	S. pneumoniae	rpsL1 ∆spd_0442::P-sacB-kan-rpsL	IU1781	∆spd_0442::P-sacB-kan-rpsL	PCR from NUS4797	This study
NUS5292	S. pneumoniae	rpsL1 ∆spd_0739-0742::RBloxErm	IU1781	∆spd_0739-0742::RBloxErm	Gibson assembly	This study
NUS5294	S. pneumoniae	rpsL1 ∆spd_0442::P-sacB-kan-rpsL ∆spd_0310::RBloxSpec ∆spd_1425::RBloxChlor ∆spd_0739-0742::RBloxErm ∆bgaA::Pzn-spd_0310	NUS5282	∆spd_0739-0742::RBloxErm	PCR from NUS5292	This study
NUS5295	S. pneumoniae	rpsL1 ∆spd_1425::RBloxChlor ∆spd_0739-0742::RBloxErm	NUS5291	∆spd_0739-0742::RBloxErm	PCR from NUS5292	This study
NUS5296	S. pneumoniae	rpsL1 ∆spd_0310::RBloxSpec ∆spd_1425::RBloxChlor ∆spd_0739-0742::RBloxErm	NUS5295	∆spd_0310::RBloxSpec	PCR from NUS5773	This study
NUS5297	S. pneumoniae	rpsL1 ∆spd_0442::P-sacB-kan-rpsL ∆spd_1425::RBloxChlor ∆spd_0739-0742::RBloxErm	NUS5289	∆spd_0739-0742::RBloxErm	PCR from NUS5292	This study
NUS4557	S. pneumoniae	rpsL1 ∆bgaA::Pzn-spd_0967	NUS0016	∆bgaA::Pzn-spd_0967	Gibson assembly	This study
NUS4558	S. pneumoniae	rpsL1 ∆bgaA::Pzn-spd_1764	NUS0016	∆bgaA::Pzn-spd_1764	Gibson assembly	This study
NUS4567	S. pneumoniae	rpsL1 ∆spd_0967::RBloxSpec ∆bgaA::Pzn-spd_0967	NUS4557	∆spd_0967::RBloxSpec	PCR from NUS3857	This study
NUS4568	S. pneumoniae	rpsL1 ∆spd_1764::RBloxErm ∆bgaA::Pzn-spd_1764	NUS4558	∆spd_1764::RBloxErm	PCR from NUS3938	This study
NUS4585	S. pneumoniae	rpsL1 ∆spd_0967::RBloxSpec ∆spd_1764::RBloxErm ∆bgaA::Pzn-spd_0967	NUS4567	∆spd_1764::RBloxErm	PCR from NUS3938	This study
NUS4588	S. pneumoniae	rpsL1 ∆spd_1764::RBloxErm ∆spd_0967::RBloxSpec ∆bgaA::Pzn-spd_1764	NUS4568	∆spd_0967::RBloxSpec	PCR from NUS3857	This study
NUS5599	S. pneumoniae	rpsL1 ∆spd_0967::RBloxSpec ∆spd_0981::P-sacB-kan-rpsL ∆bgaA::Pzn-spd_0967	NUS4567	∆spd_0981::P-sacB-kan-rpsL	PCR from NUS5601	This study
NUS5601	S. pneumoniae	rpsL1 ∆spd_1764::RBloxErm ∆spd_0981::P-sacB-kan-rpsL ∆bgaA::Pzn-spd_1764	NUS4568	∆spd_0981::P-sacB-kan-rpsL	Gibson assembly	This study
NUS5708	S. pneumoniae	rpsL1 ∆spd_0967::RBloxSpec ∆spd_0981::P-sacB-kan-rpsL ∆bgaA::Pzn-spd_0967 CEP::P-erm-spd_1764	NUS5599	CEP::P-erm-spd_1764	Gibson assembly	This study
NUS5710	S. pneumoniae	rpsL1 ∆spd_0967::RBloxSpec ∆spd_0981::P-sacB-kan-rpsL ∆bgaA::Pzn-spd_0967 CEP::P-erm-spd_1349	NUS5599	CEP::P-erm-spd_1349	Gibson assembly	This study
NUS5716	S. pneumoniae	rpsL1 ∆spd_0967::RBloxSpec ∆spd_0981::P-sacB-kan-rpsL ∆bgaA::Pzn-spd_0967 CEP::P-erm-spd_0981	NUS5599	CEP::P-erm-spd_0981	Gibson assembly	This study
NUS5717	S. pneumoniae	rpsL1 ∆spd_0967::RBloxSpec ∆spd_0981::P-sacB-kan-rpsL ∆spd_0953::RBloxErm ∆bgaA::Pzn-spd_0967	NUS5599	∆spd_0953::RBloxErm	PCR from NUS4637	This study
NUS5789	S. pneumoniae	rpsL1 ∆spd_0967::RBloxSpec ∆spd_0981::P-sacB-kan-rpsL ∆spd_0953::RBloxErm ∆bgaA::Pzn-spd_0967 CEP::P-cat-spd_0953	NUS5717	CEP::P-cat-spd_0953	Gibson assembly	This study
a “P” refers to the constitutive synthetic promoter derived from the Janus cassette (PMID: 11679344) and “Pzn” refers to the czcD operon promoter (PMID: 17640279).
b Primers for assembling the transforming DNA are listed in Table S5.
